# Carbon usage in yellow-fleshed *Manihot esculenta* storage roots shifts from starch biosynthesis to cell wall and raffinose biosynthesis via the *myo*-inositol pathway

**DOI:** 10.1101/2023.12.07.570373

**Authors:** Sindy Gutschker, David Ruescher, Ismail Y. Rabbi, Laise Rosado-Souza, Benjamin Pommerrenig, Anna M. van Doorn, Armin Schlereth, H. Ekkehard Neuhaus, Alisdair R. Fernie, Stephan Reinert, Uwe Sonnewald, Wolfgang Zierer

## Abstract

Cassava is a crucial staple crop for smallholder farmers in tropical Asia and Sub-Saharan Africa. Although high yield remains the top priority for farmers, the significance of nutritional values has increased in cassava breeding programs. A notable negative correlation between provitamin A and starch accumulation poses a significant challenge for breeding efforts. The negative correlation between starch and carotenoid levels in conventional and genetically modified cassava plants implies the absence of a direct genomic connection between the two traits. The competition among various carbon pathways seems to account for this relationship. In this study, we conducted a thorough analysis of 49 African cassava genotypes with varying levels of starch and provitamin A. Our goal was to identify factors contributing to differential starch accumulation. With the carotenoid levels of the varieties considered as a confounding effect on starch production, we found that yellow and white-fleshed storage roots did not differ significantly in most measured components of starch or de novo fatty acid biosynthesis. However, genes and metabolites associated with myo-inositol synthesis and cell wall component production were substantially enriched in high provitamin A genotypes. These results indicate that yellow-fleshed cultivars, in comparison to their white-fleshed counterparts, direct more carbon towards the synthesis of raffinose and cell wall components, a finding that is supported by a significant rise in the starch-free residue to total dry yield ratio in yellow storage roots versus white storage roots. Our findings enhance comprehension of the biosynthesis of starch and carotenoids in the storage roots of cassava.
