## Supplementary material - Table S6 for "Carbon usage in yellow-fleshed *Manihot esculenta* storage roots shifts from starch biosynthesis to cell wall and raffinose biosynthesis via the *myo*-inositol pathway"

GeneID	AT_homolog	Symbol	Name	corr_coef_WHITE	corr_p_WHITE	corr_coef_YELLOW	corr_p_YELLOW	W_vs_Y_log2FoldChange	padj	expressed_in_WHITE	expressed_in_YELLOW
Manes.15G174000	AT4G18010	5PTASE2	myo-inositol polyphosphate 5-phosphatase 2	0.52333034487874	0.017887781840923			-0.144232378576877	0.799967652272994	True	True
Manes.02G155300	AT1G36160	ACC1	acetyl-CoA carboxylase 1					-0.180933653207574	0.498963346645746	True	True
Manes.02G155501	AT1G36160	ACC1	acetyl-CoA carboxylase 1					-0.0405804866635093	0.822105347233734	True	True
Manes.18G070300	AT1G36160	ACC1	acetyl-CoA carboxylase 1					-0.156078209651575	0.338828319771845	True	True
Manes.12G026000	AT1G10670	ACLA-1	ATP-citrate lyase A-1					-0.0535975641410005	0.701624066144069	True	True
Manes.13G027700	AT1G10670	ACLA-1	ATP-citrate lyase A-1					0.0372234389225058	0.91467503662618	True	True
Manes.09G180100	AT1G09430	ACLA-3	ATP-citrate lyase A-3	-0.485349839811582	0.0300623956565916			0.121621529745172	0.189618343961773	True	True
Manes.03G205000	AT5G49460	ACLB-2	ATP citrate lyase subunit B 2					-0.143703743988391	0.264291001424718	True	True
Manes.15G000100	AT5G49460	ACLB-2	ATP citrate lyase subunit B 2					-0.0178819425589546	0.959736926365593	True	True
Manes.04G095800	AT5G36880	ACS	acetyl-CoA synthetase					-0.0584137588417367	0.765364946852505	True	True
Manes.11G072000	AT5G36880	ACS	acetyl-CoA synthetase					-0.0841639805078714	0.520581050782443	True	True
Manes.12G067900	AT5G48300	ADG1	ADP glucose pyrophosphorylase 1			0.519517267365674	0.0110656807494439	0.0736461237004923	0.67796398766249	True	True
Manes.13G058900	AT5G48300	ADG1	ADP glucose pyrophosphorylase 1	0.572097968150372	0.0083949399627853			0.294403081873234	0.64258346208733	True	True
Manes.03G182100	AT5G19220	ADG2	ADP glucose pyrophosphorylase 2							False	False
Manes.15G025400	AT5G19220	ADG2	ADP glucose pyrophosphorylase 2					-0.756293315371265	0.590520490455597	False	False
Manes.05G012000	AT2G47180	AtGolS1	galactinol synthase 1					-0.20240694980133	0.623790285139664	True	True
Manes.04G010600	AT1G08200	AXS2	UDP-D-apiose/UDP-D-xylose synthase 2					0.248950403545111	0.0629232915969918	True	True
Manes.11G155500	AT1G08200	AXS2	UDP-D-apiose/UDP-D-xylose synthase 2			0.418400137706407	0.0469328579420738	0.25802336161653	0.0161253718504417	True	True
Manes.11G160600	AT1G08200	AXS2	UDP-D-apiose/UDP-D-xylose synthase 2					-1.05677870730235		False	False
Manes.04G010600	AT1G08200	AXS2	UDP-D-apiose/UDP-D-xylose synthase 2					0.248950403545111	0.0629232915969918	True	True
Manes.11G155500	AT1G08200	AXS2	UDP-D-apiose/UDP-D-xylose synthase 2			0.418400137706407	0.0469328579420738	0.25802336161653	0.0161253718504417	True	True
Manes.11G160600	AT1G08200	AXS2	UDP-D-apiose/UDP-D-xylose synthase 2					-1.05677870730235		False	False
Manes.03G133300	AT3G20440	BE1	BRANCHING ENZYME 1					0.183884719043985	0.0691834554781539	True	True
Manes.09G076472	AT3G20440	BE1	BRANCHING ENZYME 1					1.13723557564412	0.0335504680193766	True	True
Manes.05G073400	AT1G03310	BE2	BRANCHING ENZYME 2	0.602494800826016	0.0049328351751689	0.51464691312965	0.0119816538114726	0.00056072610689	0.998660079849006	True	True
Manes.05G133800	AT2G36390	BE3	BRANCHING ENZYME 3			0.584614970541291	0.0033930275472043	0.0862189737961091	0.648215336814293	True	True
Manes.02G227000	AT5G35360	CAC2	acetyl Co-enzyme a carboxylase biotin carboxylase subunit					-0.0029510927117868	0.981594629487075	True	True
Manes.01G259701	AT2G38040	CAC3	acetyl Co-enzyme a carboxylase carboxyltransferase alpha subunit					0.73772305014417	0.189633919656831	True	True
Manes.08G087100	AT2G38040	CAC3	acetyl Co-enzyme a carboxylase carboxyltransferase alpha subunit					-0.167170773704867	0.122513746921516	True	True
Manes.09G101700	AT2G38040	CAC3	acetyl Co-enzyme a carboxylase carboxyltransferase alpha subunit					-0.106671828548959	0.218039497252644	True	True
Manes.03G016500	AT4G32410	CESA1	cellulose synthase 1					-0.065925396692884	0.63507926111791	True	True
Manes.16G120400	AT4G32410	CESA1	cellulose synthase 1			0.489428609969853	0.017773422166858	-0.0041167881201437	0.981615884709554	True	True
Manes.09G023700	AT5G05170	CESA3	CELLULOSE SYNTHASE 3					0.363031736258303	0.18042352625798	True	True
Manes.10G142600	AT5G05170	CESA3	CELLULOSE SYNTHASE 3					0.168929235671868	0.147601467101299	True	True
Manes.12G035500	AT5G44030	CESA4	cellulose synthase A4					-0.258505689428253	0.787900077444592	False	False
Manes.13G038000	AT5G44030	CESA4	cellulose synthase A4					-0.439325838223666	0.467841526626288	True	True
Manes.05G113400	AT5G64740	CESA6	cellulose synthase 6			0.596071907535364	0.0026856304135952	0.0232672212510887	0.931184807575199	True	True
Manes.12G146600	AT5G64740	CESA6	cellulose synthase 6			0.477899719503585	0.0210882710973455	0.0980533477142072	0.630073572070123	True	True
Manes.12G148100	AT5G64740	CESA6	cellulose synthase 6					0.105832712401734	0.513317332883464	True	True
Manes.06G030900	AT5G17420	CESA7	CELLULOSE SYNTHASE CATALYTIC SUBUNIT 7					-0.783489487494184	0.287077887922852	False	True
Manes.06G031000	AT5G17420	CESA7	CELLULOSE SYNTHASE CATALYTIC SUBUNIT 7					0.0046761220579193	0.998162806143579	False	False
Manes.14G143300	AT5G17420	CESA7	CELLULOSE SYNTHASE CATALYTIC SUBUNIT 7					-0.0512404102299788	0.929451238085741	True	True
Manes.16G042100	AT4G18780	CESA8	CELLULOSE SYNTHASE 8					-0.449393423731765	0.505202633207331	True	True
Manes.02G181100	AT2G21770	CESA9	cellulose synthase A9					-0.677781254976194	0.0506806242521899	True	True
Manes.02G194100	AT4G09510	CINV2	cytosolic invertase 2					-0.134605936175652	0.805813421739862	True	True
Manes.05G021300	AT4G09510	CINV2	cytosolic invertase 2					-3.24472330851623	0.530411172840716	True	True
Manes.18G103000	AT4G09510	CINV2	cytosolic invertase 2					0.28717139054769	0.000994327836133	True	True
Manes.02G134400	AT2G26930	CMK	4-(cytidine 5&#8242;-diphospho)-2-C-methyl-d-erythritol kinase					-0.109438056412464	0.474026604522987	True	True
Manes.01G176400	AT2G26930	CMK	4-(cytidine 5&#8242;-diphospho)-2-C-methyl-d-erythritol kinase			-0.447635904023881	0.0322046470649137	-0.116858810101481	0.618912092005093	True	True
		CMS	4-diphosphocytidyl-2C- methyl-D-erythritol 4-phosphate synthase							False	False
Manes.04G160400	AT5G08570	cPK1	cytosolic pyruvate kinase 1					-0.103363335985132	0.195881285141429	True	True
Manes.09G143000	AT5G56350	cPK2/3	cytosolic pyruvate kinase 2/3					-0.254879638121938	0.911737615826109	False	False
Manes.10G054450	AT3G52990	cPK5	cytosolic pyruvate kinase 5					-0.173303652031135	0.107103091034702	True	True
Manes.05G073400	AT1G03310	DBE1	debranching enzyme 1	0.602494800826016	0.0049328351751689	0.51464691312965	0.0119816538114726	0.00056072610689	0.998660079849006	True	True
Manes.03G006700	AT4G31770	DBR1	debranching enzyme 1					0.359853581267388	0.0012311472192276	True	True
Manes.06G104700	AT5G62790	DXR	1-deoxy-D-xylulose 5-phosphate reductoisomerase					0.0909600798686876	0.424079043223783	True	True
Manes.14G065900	AT5G62790	DXR	1-deoxy-D-xylulose 5-phosphate reductoisomerase					0.226553696956495	0.72325315922253	True	True
Manes.06G028100	AT4G15560	DXS1	1-deoxy-D-xylulose 5-phosphate (DXP) synthase 1					-0.0425853526612603	0.975811377795913	True	True
Manes.12G124300	AT4G15560	DXS1	1-deoxy-D-xylulose 5-phosphate (DXP) synthase 1					-0.539686167891621	0.0492700958685178	True	True
Manes.13G101600	AT4G15560	DXS1	1-deoxy-D-xylulose 5-phosphate (DXP) synthase 1					-2.17894373092599	0.0111410377563731	False	False
Manes.14G161600	AT4G15560	DXS1	1-deoxy-D-xylulose 5-phosphate (DXP) synthase 1					2.46909903497953		False	False
Manes.15G018800	AT4G15560	DXS1	1-deoxy-D-xylulose 5-phosphate (DXP) synthase 1					-0.373118304812837	0.0037244710063802	True	True
Manes.03G017900	AT5G11380	DXS3	1-deoxy-D-xylulose 5-phosphate (DXP) synthase 3					-0.135910595640894	0.213828680340436	True	True
Manes.16G118600	AT5G11380	DXS3	1-deoxy-D-xylulose 5-phosphate (DXP) synthase 3					-0.0420304837723719	0.694576404340642	True	True
Manes.01G194500	AT1G59900	E1 ALPHA	pyruvate dehydrogenase complex E1 alpha subunit					-0.227741953636761	0.005483487043778	True	True
Manes.01G239900	AT1G01090	E1 ALPHA	pyruvate dehydrogenase E1 alpha	0.545702624616031	0.0128155776139062			-0.0033710172217822	0.982404367912256	True	True
Manes.05G016500	AT1G01090	E1 ALPHA	pyruvate dehydrogenase E1 alpha					0.081701316638063	0.356423620288275	True	True
Manes.05G093200	AT1G59900	E1 ALPHA	pyruvate dehydrogenase complex E1 alpha subunit					-0.156368856882612	0.0098152963024564	True	True
Manes.01G023200	AT1G74030	ENO1	enolase 1					-0.130979842738517	0.472952441649359	True	True
Manes.08G020200	AT2G36530	ENO2	enolase 2					-0.139420825764903	0.0652378262200331	True	True
Manes.09G060608	AT2G36530	ENO2	enolase 2					-0.058020205445734	0.658365101010874	True	True
Manes.14G033200	AT2G36530	ENO2	enolase 2					0.520122067196381	0.27518144168952	True	True
Manes.01G165700	AT2G29560	ENO3	enolase 3					0.0440040747988882	0.494552870982422	True	True
Manes.08G046300	AT2G05990	ENR1	ENOYL-ACP REDUCTASE 1					-0.0700724089405784	0.638041830494551	True	True
Manes.15G102700	AT2G05990	ENR1	ENOYL-ACP REDUCTASE 1					0.218238019388769	0.379066468455779	True	True
Manes.12G047000	AT3G25110	FaTA	fatA acyl-ACP thioesterase					0.261680082962628		False	False
Manes.13G049100	AT3G25110	FaTA	fatA acyl-ACP thioesterase					0.0421378227867582	0.802528237839617	True	True
Manes.03G066532	AT1G08510	FATB	fatty acyl-ACP thioesterases B					-0.0597177424225113	0.650989486272391	True	True
Manes.06G063300	AT1G08510	FATB	fatty acyl-ACP thioesterases B					-0.642382697308207	0.259018596245511	True	True
Manes.11G051500	AT1G08510	FATB	fatty acyl-ACP thioesterases B					0.829577580131947		False	False
Manes.11G051700	AT1G08510	FATB	fatty acyl-ACP thioesterases B					1.31065682683393	0.404066515203981	False	False
Manes.11G051800	AT1G08510	FATB	fatty acyl-ACP thioesterases B	0.559950969824583	0.0102419899642891			-0.0412073550237142	0.963924351498687	True	True
Manes.14G049100	AT1G08510	FATB	fatty acyl-ACP thioesterases B					-0.929141887182828		False	False
Manes.14G109400	AT1G08510	FATB	fatty acyl-ACP thioesterases B					0.606721685911497	0.65257842970884	False	False
Manes.14G147400	AT1G08510	FATB	fatty acyl-ACP thioesterases B					0.517915044482546	0.379147241663201	True	True
Manes.16G064400	AT1G08510	FATB	fatty acyl-ACP thioesterases B					-0.308601528385414	0.0057823471751673	True	True
Manes.01G143100	AT2G21330	FBA1	fructose-bisphosphate aldolase 1					0.223390049333513	0.908765932495082	False	False
Manes.02G101600	AT4G38970	FBA2	fructose-bisphosphate aldolase 2					0.205911099779174	0.868451729572895	False	False
Manes.04G083800	AT4G38970	FBA2	fructose-bisphosphate aldolase 2					0.024648280558223	0.978935026170845	True	True
Manes.06G063500	AT2G01140	FBA3	fructose-bisphosphate aldolase 3					0.16902369070206	0.0858434736151899	True	True
Manes.14G108900	AT2G01140	FBA3	fructose-bisphosphate aldolase 3					0.144766953835602	0.423861776655302	True	True
Manes.01G004600	AT4G26530	FBA5	fructose-bisphosphate aldolase 5					-0.441592195723035		False	False
Manes.05G202700	AT4G26530	FBA5	fructose-bisphosphate aldolase 5					-0.427995129811704	0.366465124958446	True	True
Manes.07G000100	AT2G36460	FBA6	fructose-bisphosphate aldolase 6					-0.268477178085539	0.0042282571330362	True	True
Manes.08G021400	AT2G36460	FBA6	fructose-bisphosphate aldolase 6					-0.102426694349767	0.412491398872731	True	True
Manes.11G158000	AT2G36460	FBA6	fructose-bisphosphate aldolase 6					-1.40840991264401		False	False
Manes.04G007900	AT3G52930	FBA8	fructose-bisphosphate aldolase 8							False	False
Manes.01G263700	AT5G51830	FRK1/7	Fructokinase 1/7					0.879218461073616	0.533143592435526	True	False
Manes.06G141400	AT5G51830	FRK1/7	Fructokinase 1/7					0.0802725480323603	0.723659601352927	True	True
Manes.01G116600	AT1G66430	FRK3/6	Fructokinase 3/6					0.323744337217152	0.115666271659165	True	True
Manes.02G075300	AT1G66430	FRK3/6	Fructokinase 3/6					0.526919409577852		False	False
Manes.15G189700	AT4G10260	FRK4/5	Fructokinase 4/5							False	False
Manes.04G043700	AT3G59480	FRK4/7	Fructokinase 4/7					0.334119741589985	0.173847125193961	True	True
Manes.11G121800	AT3G59480	FRK4/7	Fructokinase 4/7			0.473971252113011	0.0223254347291761	0.333957988496495	0.0420441748200998	True	True
Manes.14G147600	AT4G30440	GAE1	UDP-D-glucuronate 4-epimerase 1					0.151750571444398	0.592845660759309	True	True
Manes.05G046800	AT1G02000	GAE2	UDP-D-glucuronate 4-epimerase 2					-0.16635040609076	0.452610918421456	True	True
Manes.06G136800	AT1G02000	GAE2	UDP-D-glucuronate 4-epimerase 2					0.0387374423095554	0.882524893614961	True	True
Manes.01G074000	AT4G00110	GAE3	UDP-D-glucuronate 4-epimerase 3					0.248541863541495	0.0038949894544628	True	True
Manes.01G266700	AT4G00110	GAE3	UDP-D-glucuronate 4-epimerase 3					-0.141854265595339	0.605307132891029	True	True
Manes.14G033800	AT4G00110	GAE3	UDP-D-glucuronate 4-epimerase 3			-0.450470420062123	0.0309990146063953	-0.357432540764393	0.303244566590881	True	True
Manes.03G144400	AT3G23820	GAE6	UDP-D-glucuronate 4-epimerase 6					-0.0195628876726108	0.947771085024614	True	True
Manes.15G056600	AT3G23820	GAE6	UDP-D-glucuronate 4-epimerase 6					-0.0214435909574299	0.899340742959924	True	True
Manes.04G096300	AT1G12900	GAPA-2	glyceraldehyde 3-phosphate dehydrogenase A subunit 2					-2.77475463883743	0.134863293742457	False	False
Manes.11G072400	AT1G12900	GAPA-2	glyceraldehyde 3-phosphate dehydrogenase A subunit 2					-0.549086090240598	0.602377776904172	False	False
Manes.05G125200	AT1G42970	GAPB	glyceraldehyde-3-phosphate dehydrogenase B subunit					-0.149870455360572		False	False
Manes.18G003300	AT1G42970	GAPB	glyceraldehyde-3-phosphate dehydrogenase B subunit					-0.490702065221036	0.694576404340642	False	False
Manes.06G116400	AT3G04120	GAPC1	glyceraldehyde-3-phosphate dehydrogenase C subunit 1					0.0572807495502426	0.640911541215007	True	True
Manes.12G015500	AT3G04120	GAPC1	glyceraldehyde-3-phosphate dehydrogenase C subunit 1					-0.108409716692828	0.551667877773419	True	True
Manes.13G015200	AT3G04120	GAPC1	glyceraldehyde-3-phosphate dehydrogenase C subunit 1					-0.172114961407775	0.214000192380662	True	True
Manes.14G054600	AT3G04120	GAPC1	glyceraldehyde-3-phosphate dehydrogenase C subunit 1					-0.0294340362269224	0.823431219490093	True	True
Manes.15G156700	AT3G04120	GAPC1	glyceraldehyde-3-phosphate dehydrogenase C subunit 1					-0.25190181228964	0.815154626109169	False	False
Manes.17G107100	AT1G13440	GAPC2	glyceraldehyde-3-phosphate dehydrogenase C2					-0.427543400943869	0.582189767412524	True	True
Manes.06G176700	AT1G16300	GAPCP-2	glyceraldehyde-3-phosphate dehydrogenase of plastid 2	-0.551889547008152	0.0116405749964244			-0.047625462261854	0.58320263553242	True	True
Manes.14G007500	AT1G16300	GAPCP-2	glyceraldehyde-3-phosphate dehydrogenase of plastid 2					-0.304886891496636	0.322417083652751	True	True
Manes.01G055700	AT1G32900	GBSS1	granule bound starch synthase 1					0.738950373311814		False	False
Manes.02G001000	AT1G32900	GBSS1	granule bound starch synthase 1			0.669408795185313	0.0004769935298912	0.248706180356803	0.0089983955453148	True	True
Manes.09G077815	AT1G32900	GBSS1	granule bound starch synthase 1					-0.108665478349639		False	False
Manes.01G117500	AT4G36810	GGPS1	geranylgeranyl pyrophosphate synthase 1					0.789224067312699		False	False
Manes.02G076100	AT4G36810	GGPS1	geranylgeranyl pyrophosphate synthase 1					-0.572595270190741		False	False
Manes.12G098600	AT4G36810	GGPS1	geranylgeranyl pyrophosphate synthase 1					-0.0847330218329257	0.547504399356127	True	True
Manes.15G151900	AT3G01640	GLCAK	glucuronokinase G					0.0278873927433619	0.864936686379146	True	True
Manes.01G231500	AT2G47180	GolS1	galactinol synthase 1			-0.457528072491499	0.0281525164433731	0.730106321745626	0.446865229783632	True	True
Manes.03G208800	AT2G47180	GolS1	galactinol synthase 1							False	False
Manes.15G003200	AT2G47180	GolS1	galactinol synthase 1							False	False
Manes.08G109300	AT1G56600	GolS2	galactinol synthase 2					1.20508489533812	0.288756266604812	False	False
Manes.08G109400	AT1G56600	GolS2	galactinol synthase 2							False	False
Manes.09G179100	AT1G56600	GolS2	galactinol synthase 2					-1.77517933635247	0.0221891146354725	False	True
Manes.12G027401	AT1G60470	GolS4	galactinol synthase 4							False	False
Manes.13G029000	AT1G60470	GolS4	galactinol synthase 4					-1.12000635798353	0.531226262998636	False	False
Manes.17G119600	AT3G28340	GolS8	galactinol synthase 8					-0.0732829544907809	0.944239603806303	True	True
Manes.01G211200	AT3G06260	GolS9	galactinol synthase 9					0.849928527887843		False	False
Manes.13G089900	AT3G06260	GolS9	galactinol synthase 9							False	False
Manes.15G020500	AT3G06260	GolS9	galactinol synthase 9							False	False
Manes.16G010700	AT1G61800	GPT2	glucose-6-phosphate/phosphate translocator 2			0.688358056538969	0.0002822087647395	0.495555263188684	0.0134362677021496	True	True
Manes.17G036800	AT1G61800	GPT2	glucose-6-phosphate/phosphate translocator 2			0.466731915002633	0.0247579364538041	0.107419604953429	0.637018654772871	True	True
Manes.04G021700	AT5G60600	HDS	4-hydroxy-3-methylbut-2-enyl diphosphate synthase					0.358344393676168	0.0677949840094763	True	True
Manes.11G144700	AT5G60600	HDS	4-hydroxy-3-methylbut-2-enyl diphosphate synthase					0.0446793537129225	0.667202588985549	True	True
Manes.03G026700	AT4G29130	HXK1	hexokinase 1					-0.436024581440058	0.0539854489195575	True	True
Manes.16G109200	AT4G29130	HXK1	hexokinase 1	-0.493736274960467	0.026934057255157			-0.0804206635776786	0.59375900731501	True	True
Manes.04G134700	AT2G19860	HXK2	hexokinase 2					-0.133509966561665	0.474894005840811	True	True
Manes.16G108900	AT2G19860	HXK2	hexokinase 2					-0.17388575284224	0.927183241636704	False	False
Manes.18G014000	AT1G47840	HXK3	hexokinase 3					-0.568944934894053	0.0073703846080585	True	True
Manes.16G059325	AT1G31190	IMPL1	myo-inositol monophosphatase like 1					0.0441587094715866	0.759513047823323	True	True
Manes.04G087050	AT4G39120	IMPL2	myo-inositol monophosphatase like 2					-0.17604258157341	0.248697300675507	True	True
		IPI	isopentenyl diphosphate isomerase							False	False
Manes.01G076900	AT1G62640	KAS III	3-ketoacyl-acyl carrier protein synthase III					0.143121216920614	0.196064026842886	True	True
Manes.02G036200	AT1G62640	KAS III	3-ketoacyl-acyl carrier protein synthase III					0.0340686322890212	0.762321464856486	True	True
Manes.03G043700	AT1G74960	KAS2	BETA-KETOACYL-ACP SYNTHETASE 2	-0.512395638833014	0.0208922963962057			0.489590956277453	2.12773080231139e-05	True	True
Manes.04G148300	AT1G74960	KAS2	BETA-KETOACYL-ACP SYNTHETASE 2					0.0287746015062565	0.957501694053394	True	True
Manes.04G149701	AT1G74960	KAS2	BETA-KETOACYL-ACP SYNTHETASE 2					-0.0901806641865888	0.540906269579647	True	True
Manes.16G091400	AT1G74960	KAS2	BETA-KETOACYL-ACP SYNTHETASE 2					-0.0384715643842133	0.906672874746657	True	True
Manes.02G007650	AT5G46290	KASI	3-ketoacyl-acyl carrier protein synthase I					0.344566890733557	0.0055602273362071	True	True
Manes.15G120000	AT5G46290	KASI	3-ketoacyl-acyl carrier protein synthase I					-0.010420584020818	0.933604669349746	True	True
		KCD	3-hydroxyacyl-acyl carrier protein dehydratase							False	False
Manes.12G018500	AT1G67730	KCR1	beta-ketoacyl reductase 1	-0.505195761518572	0.0230805224533602			-0.105509964202339	0.733193790793401	True	True
Manes.13G018800	AT1G67730	KCR1	beta-ketoacyl reductase 1							False	False
Manes.13G019000	AT1G67730	KCR1	beta-ketoacyl reductase 1					0.0844308489140297	0.648346085183151	True	True
Manes.12G018400	AT1G24470	KCR2	beta-ketoacyl reductase 2					-0.0652855521172191	0.922829837365778	True	True
Manes.18G127700	AT2G30200	MCAMT	malonyl CoA-ACP malonyltransferase					0.0506727637032043	0.599970501349314	True	True
		MCS	2C-methyl- D-erythritol 2,4-cyclodiphosphate synthase							False	False
Manes.04G136300	AT1G14520	MIOX1	myo-inositol oxygenase 1					-0.411862169426835	0.716264222968711	True	True
Manes.11G030400	AT1G14520	MIOX1	myo-inositol oxygenase 1					0.540637214283566	0.330614977801609	True	True
Manes.16G106200	AT4G26260	MIOX4	myo-inositol oxygenase 4					-0.560037996128432	0.667376617964487	True	True
Manes.13G091100	AT2G22240	MIPS2	myo-inositol-1-phosphate synthase 2			-0.436571784745704	0.0372708911721716	-3.62466902416229	0.0006707858328077	False	True
Manes.12G137800	AT5G10170	MIPS3	myo-inositol-1-phosphate synthase 3					0.109147623793899	0.782150235079551	True	True
Manes.10G054100	AT3G52200	mtE2-1	mitochondrial pyruvate dehydrogenase subunit 2-1	-0.459198709629361	0.0416764087150033			-0.0685347211057754	0.47951963436441	True	True
Manes.04G141800	AT3G13930	mtE2-2	mitochondrial pyruvate dehydrogenase subunit 2-2					-0.101752292225209	0.132382385335345	True	True
Manes.11G023600	AT3G13930	mtE2-2	mitochondrial pyruvate dehydrogenase subunit 2-2					-0.0212046780777517	0.85393862084747	True	True
Manes.02G088900	AT1G06570	PDS1	phytoene desaturation 1					0.0236570915118724	0.918326901350585	True	True
Manes.08G039400	AT3G11945	PDS2	PHYTOENE DESATURATION 2					0.099534788607932	0.55911320553013	True	True
Manes.05G193700	AT4G14210	PDS3	phytoene desaturase 3					-0.0853431568257942	0.240261551352203	True	True
Manes.11G097600	AT4G14210	PDS3	phytoene desaturase 3					-0.321254151645783	0.617904704291057	True	True
Manes.09G077800	AT5G47810	PFK2	phosphofructokinase 2							False	False
Manes.03G029300	AT4G26270	PFK3	phosphofructokinase 3					-0.984474740898272	0.146523797733591	False	True
Manes.11G031700	AT4G26270	PFK3	phosphofructokinase 3					-0.310439866855612		False	False
Manes.16G076300	AT4G26270	PFK3	phosphofructokinase 3					0.113028866995217	0.823923692138395	True	True
Manes.16G106600	AT4G26270	PFK3	phosphofructokinase 3					-0.0791610701998594	0.599656378303452	True	True
Manes.14G038800	AT5G61580	PFK4	phosphofructokinase 4					0.27533796726356	0.179952831625375	True	True
Manes.12G128200	AT2G22480	PFK5	phosphofructokinase 5					-0.309347170978515	0.724260293426774	False	False
Manes.13G098500	AT2G22480	PFK5	phosphofructokinase 5					-0.0452447584095041	0.752671853377603	True	True
Manes.02G146400	AT4G24620	PGI1	phosphoglucose isomerase 1					0.160061424739046	0.783560705282597	True	True
Manes.18G060600	AT4G24620	PGI1	phosphoglucose isomerase 1					0.0608777870856582	0.404965524485513	True	True
Manes.06G176400	AT3G12780	PGK1	phosphoglycerate kinase 1					0.248593760348554	0.179745204760464	True	True
Manes.14G009000	AT3G12780	PGK1	phosphoglycerate kinase 1					-0.0556539781636487	0.671590515198956	True	True
Manes.06G176400	AT3G12780	PGK1	phosphoglycerate kinase 1					0.248593760348554	0.179745204760464	True	True
Manes.14G009000	AT3G12780	PGK1	phosphoglycerate kinase 1					-0.0556539781636487	0.671590515198956	True	True
Manes.06G176500	AT1G79550	PGK3	phosphoglycerate kinase 3			0.495105583783396	0.0163040187641649	0.294452995533051	0.0028626037176098	True	True
Manes.14G008900	AT1G79550	PGK3	phosphoglycerate kinase 3					-0.222695696466752	0.235818240378006	True	True
Manes.06G176500	AT1G79550	PGK3	phosphoglycerate kinase 3			0.495105583783396	0.0163040187641649	0.294452995533051	0.0028626037176098	True	True
Manes.14G008900	AT1G79550	PGK3	phosphoglycerate kinase 3					-0.222695696466752	0.235818240378006	True	True
Manes.06G141300	AT5G51820	PGM	phosphoglucomutase			0.43682893353723	0.0371464196597399	0.160664167759953	0.815346736349671	True	True
Manes.14G031100	AT5G51820	PGM	phosphoglucomutase	0.517705166458649	0.0193869448292302	0.572205111502287	0.0043301456937864	0.167612801530624	0.634208542009109	True	True
Manes.15G131800	AT1G70730	PGM2	phosphoglucomutase 2					-0.102154534771405	0.300591549942562	True	True
Manes.17G081000	AT1G70730	PGM2	phosphoglucomutase 2					-0.206017986283143	0.573231012082996	True	True
Manes.01G124200	AT5G17230	PSY	PHYTOENE SYNTHASE					0.111114650720575	0.346013079461816	True	True
Manes.02G081700	AT5G17230	PSY	PHYTOENE SYNTHASE	0.703179208053259	0.0005431454595437			-0.253793693339346	0.612638953413883	True	True
Manes.03G084700	AT5G17230	PSY	PHYTOENE SYNTHASE							False	False
Manes.05G206000	AT1G55740	RS1	raffinose synthase 1					-0.279804173534759	0.491808234563755	True	True
Manes.08G049600	AT3G57520	RS2	raffinose synthase 2					-0.221039347309378	0.683443443538533	True	True
Manes.09G024300	AT3G57520	RS2	raffinose synthase 2					-0.172232614910968	0.432705440526958	True	True
Manes.09G072200	AT3G57520	RS2	raffinose synthase 2					0.21418986217861		False	False
Manes.14G057700	AT3G57520	RS2	raffinose synthase 2			-0.415972663666683	0.0483588943659224	-0.379280662214184	0.377083271625676	True	True
Manes.01G229800	AT4G01970	RS4	raffinose synthase 4					-2.52173322201778	0.0501519643162543	False	False
Manes.06G108300	AT5G40390	RS5	raffinose synthase 5					-0.350247776706025	0.848422426840748	False	False
Manes.14G062500	AT5G40390	RS5	raffinose synthase 5					0.573915974535498	0.684034418838121	False	False
Manes.17G115500	AT5G40390	RS5	raffinose synthase 5					-4.74013963290304	2.20195863377422e-06	False	True
Manes.01G175500	AT5G20250	RS6	raffinose synthase 6					-0.259138836345805	0.170908629960463	True	True
Manes.06G047200	AT5G20250	RS6	raffinose synthase 6					0.464606894454406	0.203223924549555	True	True
Manes.08G022400	AT5G03650	SBE2.2	starch branching enzyme 2.2			0.634937528266851	0.0011346303425886	0.183670137132279	0.160601481815895	True	True
Manes.09G058676	AT5G03650	SBE2.2	starch branching enzyme 2.2					0.100805143314587	0.52786199450026	True	True
Manes.05G160800	AT5G42740	SIS	Glucose-6-phosphate isomerase					-0.0016850477179856	0.989373445428012	True	True
Manes.18G027800	AT5G42740	SIS	Glucose-6-phosphate isomerase					0.0470984418108714	0.784097874516211	True	True
Manes.01G184000	AT5G24300	SS1	starch synthase 1					-0.0492290255113324	0.844175375995732	True	True
Manes.01G091700	AT3G01180	SS2	starch synthase 2					-0.955243979643357	0.0006424170618017	True	True
Manes.02G046733	AT3G01180	SS2	starch synthase 2			0.520337498614846	0.0109172402762606	-0.14850735761043	0.236644008173506	True	True
Manes.16G006900	AT1G11720	SS3	starch synthase 3					-0.106050329256125	0.486126213633562	True	True
Manes.17G038908	AT1G11720	SS3	starch synthase 3					-0.458658831539728	0.513578609900636	False	True
Manes.17G038964	AT1G11720	SS3	starch synthase 3					0.685065060262987	0.482395955026366	False	False
Manes.02G082800	AT4G18240	SS4	starch synthase 4					0.175748113080305	0.187582402446411	True	True
Manes.07G073690	AT4G18240	SS4	starch synthase 4					-0.506723365466248	0.506259343854257	True	True
Manes.07G074704	AT4G18240	SS4	starch synthase 4					-0.628476103666508	0.376396401933228	True	True
Manes.15G118600	AT4G18240	SS4	starch synthase 4					-0.0330484161126846	0.87704971837019	True	True
Manes.01G229800	AT4G01970	STS	stachyose synthase					-2.52173322201778	0.0501519643162543	False	False
Manes.03G198900	AT5G49190	SUS2	sucrose synthase 2					0.420309111590235	0.605101278207802	False	False
Manes.04G112400	AT1G80070	SUS2	sucrose synthase 2					-0.112670777923649	0.357361671945493	True	True
Manes.11G057400	AT1G80070	SUS2	sucrose synthase 2					0.0487861075370112	0.717253555106068	True	True
Manes.01G221900	AT4G02280	SUS3	sucrose synthase 3					0.362947409832649	0.0918986180563209	True	True
Manes.03G044400	AT3G43190	SUS4	sucrose synthase 4					-0.0837015632725959	0.617735054122546	True	True
Manes.16G090600	AT3G43190	SUS4	sucrose synthase 4					0.0266940966534612	0.891534653242766	True	True
Manes.01G123800	AT1G73370	SUS6	sucrose synthase 6					0.666174400941791		False	False
Manes.02G081500	AT1G73370	SUS6	sucrose synthase 6					1.12472645578271		False	False
Manes.14G107800	AT1G73370	SUS6	sucrose synthase 6	0.598023200165516	0.0053514596738301			-0.162770811674037	0.708029575592305	True	True
Manes.04G078300	AT2G21170	TIM	triosephosphate isomerase					-0.0413231909271387	0.779581801201898	True	True
Manes.11G089900	AT2G21170	TIM	triosephosphate isomerase					-0.041582324194351	0.859628123405924	True	True
Manes.01G173500	AT3G55440	TPI	triosephosphate isomerase					-0.21161482252695	0.0380026083381002	True	True
Manes.02G132800	AT3G55440	TPI	triosephosphate isomerase					0.0595367665306914	0.448011690909151	True	True
Manes.07G116700	AT3G55440	TPI	triosephosphate isomerase					0.131357054128926	0.729809189452078	True	True
Manes.08G156000	AT3G03250	UGP1	UDP-glucose pyrophosphorylase 1					-0.0745198055008024	0.190727035549561	True	True
Manes.01G123000	AT5G17310	UGP2	UDP-glucose pyrophosphorylase 2					-0.452951034740844	0.0120410275937869	True	True
Manes.02G080600	AT5G17310	UGP2	UDP-glucose pyrophosphorylase 2	0.623045781333485	0.003340041340707			-0.0487745551595522	0.749004728184036	True	True
Manes.10G010100	AT3G56040	UGP3	UDP-glucose pyrophosphorylase 3					0.216446207823729	0.383497939746115	True	True
Manes.02G169300	AT5G52560	USP	UDP-sugar pyrophosphorylase					-0.855961597541092	0.0005919452030925	True	True
Manes.18G083251	AT5G52560	USP	UDP-sugar pyrophosphorylase					-0.0193302997015208	0.90011831271765	True	True
Manes.06G054100	AT1G30620	UXE1	UDP-D-XYLOSE 4-EPIMERASE 1			-0.419572462166684	0.0462560050642059	-0.351711832174122	0.114681087243278	True	True
Manes.14G126800	AT1G30620	UXE1	UDP-D-XYLOSE 4-EPIMERASE 1	0.496099459669572	0.026100592008702			0.199774652977473	0.0846941890001359	True	True
Manes.08G074700	AT3G53520	UXS1	UDP-glucuronic acid decarboxylase 1					0.0850733434094667	0.529145475984911	True	True
Manes.01G219000	AT3G62830	UXS2	UDP-GLUCURONIC ACID DECARBOXYLASE 2					-0.0708531589958326	0.745361845438512	True	True
Manes.05G062100	AT3G62830	UXS2	UDP-GLUCURONIC ACID DECARBOXYLASE 2					-0.0463888608285527	0.8639468815498	True	True
Manes.04G032900	AT3G46440	UXS5	UDP-XYL synthase 5					-0.032001288268389	0.825562545263641	True	True
Manes.10G032500	AT2G28760	UXS6	UDP-XYL synthase 6					-0.311059746466703	0.0003241317213896	True	True
Manes.11G132500	AT2G28760	UXS6	UDP-XYL synthase 6	-0.615250187963348	0.0038844924271618			-0.236803086587688	0.331280066720099	True	True
Manes.08G128100	AT3G04870	ZDS	zeta-carotene desaturase					-0.144275793243084	0.1033562939368	True	True
Manes.09G155801	AT3G04870	ZDS	zeta-carotene desaturase					0.510012940996034		False	False
Manes.02G203000	AT4G10120	SPS4F	sucrose phosphate synthase 4F					-0.623040074533557	0.0998859434295798	True	True
Manes.14G117000	AT5G20280	SPS1F	sucrose phosphate synthase 1F					0.0743880590382263	0.59375900731501	True	True
Manes.15G055400	AT1G04920	SPS3F	sucrose phosphate synthase 3F					0.353316231169669	0.0765124088624324	True	True
Manes.16G123800	AT5G11110	SPS2F	sucrose phosphate synthase 2F					-0.570111380777016	0.122895506327013	True	True
Manes.18G109400	AT4G10120	SPS4F	sucrose phosphate synthase 4F					-0.0832086111881088	0.939468504322872	False	False
Manes.02G086900	AT3G58750	CSY2	citrate synthase 2					0.255049754615234	0.0215988118757929	True	True
Manes.07G000500	AT2G44350	CSY4	CITRATE SYNTHASE 4	0.478947730666147	0.0326369088385488			0.157225975169686	0.299806255453236	True	True
Manes.10G152000	AT2G44350	CSY4	CITRATE SYNTHASE 4	-0.623553293823689	0.0033069165012953			0.082809293932324	0.711643098800889	True	True
Manes.02G110200	AT4G35830	ACO1	aconitase 1					-0.043973170232118	0.717673337429357	True	True
Manes.03G129800	AT2G05710	ACO3	aconitase 3					-0.202645497322336	0.897541086095804	True	True
Manes.12G074600	AT2G05710	ACO3	aconitase 3	0.683032052318694	0.0009027616754175			-0.0463566115524894	0.804478708611746	True	True
Manes.13G070400	AT2G05710	ACO3	aconitase 3					-0.330526779176119	1.08021487208661e-06	True	True
Manes.01G153600	AT4G35260	IDH1	isocitrate dehydrogenase 1			-0.45408980415903	0.0295119843463989	-0.148394403550033	0.202203280900767	True	True
Manes.02G112500	AT4G35650	IDH-III	isocitrate dehydrogenase III					-0.0728595808878216	0.387670565757396	True	True
Manes.08G008500	AT5G03290	IDH-V	isocitrate dehydrogenase V			-0.43372279877514	0.0386720361963955	-0.0678246442267882	0.387222555382867	True	True
Manes.09G063800	AT5G03290	IDH-V	isocitrate dehydrogenase V					0.404090146093927	0.058112134622855	True	True
		α-kGDH	alpha-ketoglutarate dehydrogenase							False	False
		SCS	Succinyl-CoA synthetase							False	False
Manes.01G134800	AT5G66760	SDH1-1	succinate dehydrogenase 1-1					-0.0420044752668777	0.624485282373665	True	True
Manes.01G247900	AT2G46390	SDH8	succinate dehydrogenase 8					-0.0417497443579824	0.846345163521085	True	True
Manes.02G093200	AT5G66760	SDH1-1	succinate dehydrogenase 1-1					0.21615080914987	0.0681354368289468	True	True
Manes.05G025100	AT2G46390	SDH8	succinate dehydrogenase 8					0.211387668578335	0.395617925905375	True	True
Manes.05G171800	AT1G47420	SDH5	succinate dehydrogenase 5							False	False
Manes.05G171801	AT1G47420	SDH5	succinate dehydrogenase 5							False	False
Manes.06G101600	AT5G62575	SDH7	succinate dehydrogenase 7					-0.0681712374654335	0.572038121131531	True	True
Manes.06G101800	AT5G62575	SDH7	succinate dehydrogenase 7					-0.177149002990683	0.0915042280561909	True	True
Manes.11G103800	AT1G08480	SDH6	succinate dehydrogenase 6					0.0455844754742625	0.736273679040147	True	True
Manes.13G091700	AT5G65165	SDH2-3	succinate dehydrogenase 2-3							False	False
Manes.14G069501	AT5G62575	SDH7	succinate dehydrogenase 7					0.353564096708019	0.377956991498443	True	True
Manes.15G154900	AT5G40650	SDH2-2	succinate dehydrogenase 2-2					-0.0613017398617537	0.564970775691832	True	True
Manes.17G108500	AT5G40650	SDH2-2	succinate dehydrogenase 2-2					-0.0689291302584949	0.542595620115577	True	True
Manes.18G032800	AT1G47420	SDH5	succinate dehydrogenase 5					-0.0546882615539556	0.6973134363055	True	True
Manes.01G223200	AT5G50950	FUM2	fumarase 2							False	False
Manes.03G058700	AT5G50950	FUM2	fumarase 2					0.257537022262339	0.0729618171953185	True	True
Manes.05G000300	AT2G47510	FUM1	fumarase 1					0.206139964714233	0.40464952600359	True	True
Manes.01G270900	AT1G04410	c-NAD-MDH1	cytosolic-NAD-dependent malate dehydrogenase 1					-0.803186693730946	0.483864622339453	False	False
Manes.03G103200	AT1G53240	mMDH1	mitochondrial malate dehydrogenase 1					0.130954628857466	0.143604916210066	True	True
Manes.03G164100	AT5G43330	c-NAD-MDH2	cytosolic-NAD-dependent malate dehydrogenase 2					0.330552239020671	1.85527777259228e-06	True	True
Manes.05G051000	AT1G04410	c-NAD-MDH1	cytosolic-NAD-dependent malate dehydrogenase 1					1.5677339203077		False	False
Manes.05G051100	AT1G04410	c-NAD-MDH1	cytosolic-NAD-dependent malate dehydrogenase 1					-0.831493595215805	0.779692032099293	False	False
Manes.06G091900	AT3G47520	pNAD-MDH	plastidic NAD-dependent malate dehydrogenase					0.290982911006166	0.383354404965351	True	True
Manes.07G133100	AT5G58330	NADP-MDH	NADP-dependent Malate Dehydrogenase					-0.268405814994632	0.789269061132863	False	False
Manes.10G052600	AT5G58330	NADP-MDH	NADP-dependent Malate Dehydrogenase					-0.245339658614483	0.147652649593126	True	True
Manes.14G078500	AT3G47520	pNAD-MDH	plastidic NAD-dependent malate dehydrogenase	0.582406070830501	0.0070495012464694	0.490560804121254	0.0174721081654878	0.283592803271932	0.002835730120263	True	True
Manes.15G040800	AT5G43330	c-NAD-MDH2	cytosolic-NAD-dependent malate dehydrogenase 2					0.0332361512280155	0.823431219490093	True	True
Manes.15G091900	AT1G53240	mMDH1	mitochondrial malate dehydrogenase 1	0.550421976242315	0.0119110702726277			-0.0147004588371861	0.908472394024386	True	True
Manes.08G138300	AT3G04530	PEPCK2	phosphoenolpyruvate carboxylase kinase 2			-0.510165899902382	0.0128784768406403	0.146223249911517	0.510678757895191	True	True
Manes.09G128000	AT5G65690	PEPCK	phosphoenolpyruvate carboxykinase					0.361982621303947	0.0001333382960372	True	True
Manes.12G120100	AT4G37870	PEPCK	phosphoenolpyruvate carboxykinase					-0.801918465256024	0.0396447207258728	True	True
Manes.13G105000	AT4G37870	PEPCK	phosphoenolpyruvate carboxykinase					0.151304254517158	0.537790849913473	True	True
Manes.18G054615	AT4G37870	PEPCK	phosphoenolpyruvate carboxykinase			-0.416686168436872	0.0479362902897693	-0.0977697584099278	0.643006541481092	True	True
Manes.10G150700	AT5G67030	ZEP	ZEAXANTHIN EPOXIDASE					-0.0403799952253247	0.756627279068658	True	True
Manes.13G124100	AT5G67030	ZEP	ZEAXANTHIN EPOXIDASE					-0.0441661364995099	0.786521256391247	True	True
Manes.03G083500	AT3G14440	NCED3	nine-cis-epoxycarotenoid dioxygenase 3					0.511469861398954	0.711590153197359	False	False
Manes.03G150400	AT3G24220	NCED6	nine-cis-epoxycarotenoid dioxygenase 6					0.118858791470319	0.928689975431287	True	True
Manes.12G119301	AT3G14440	NCED3	nine-cis-epoxycarotenoid dioxygenase 3					-0.852062934867195		False	False
Manes.13G114801	AT3G14440	NCED3	nine-cis-epoxycarotenoid dioxygenase 3					0.0		False	False
Manes.15G050500	AT3G24220	NCED6	nine-cis-epoxycarotenoid dioxygenase 6					1.11219173516376	0.0204022750753795	True	True
Manes.15G102000	AT3G14440	NCED3	nine-cis-epoxycarotenoid dioxygenase 3					1.11718440257239	0.0685771545654593	True	True
Manes.15G122400	AT1G30100	NCED5	nine-cis-epoxycarotenoid dioxygenase 5					-0.173334142637208	0.906297858546626	False	False
Manes.15G183500	AT4G19170	NCED4	nine-cis-epoxycarotenoid dioxygenase 4							False	False
Manes.17G071200	AT1G30100	NCED5	nine-cis-epoxycarotenoid dioxygenase 5					-0.279902581516112		False	False
Manes.04G164700	AT1G52340	ABA2	ABA DEFICIENT 2							False	False
Manes.06G054500	AT1G52340	ABA2	ABA DEFICIENT 2					0.0224868505177841		False	False
Manes.06G055800	AT1G52340	ABA2	ABA DEFICIENT 2					-0.552567768180834		False	False
Manes.06G057398	AT1G52340	ABA2	ABA DEFICIENT 2					-0.691778887643834		False	False
Manes.07G051200	AT1G52340	ABA2	ABA DEFICIENT 2					0.625901530296015		False	False
Manes.07G051300	AT1G52340	ABA2	ABA DEFICIENT 2					-1.18161864159075	0.27876236452903	False	False
Manes.07G051800	AT1G52340	ABA2	ABA DEFICIENT 2					-4.57065964132186	3.57215783849106e-07	False	True
Manes.07G052100	AT1G52340	ABA2	ABA DEFICIENT 2					-0.302063344404786	0.537403037645814	True	True
Manes.08G030000	AT1G52340	ABA2	ABA DEFICIENT 2							False	False
Manes.08G030100	AT1G52340	ABA2	ABA DEFICIENT 2					1.610199295719	0.1033562939368	False	False
Manes.09G049800	AT1G52340	ABA2	ABA DEFICIENT 2					1.05152872504754		False	False
Manes.09G049900	AT1G52340	ABA2	ABA DEFICIENT 2					-0.263256038691461	0.939814768512313	False	False
Manes.09G050000	AT1G52340	ABA2	ABA DEFICIENT 2					0.288913554854597	0.624332597541859	True	True
Manes.09G050100	AT1G52340	ABA2	ABA DEFICIENT 2					1.78516302203307	0.284749445839621	False	False
Manes.09G050500	AT1G52340	ABA2	ABA DEFICIENT 2					0.528747612415767	0.0037747925400208	True	True
Manes.11G003075	AT1G52340	ABA2	ABA DEFICIENT 2					-0.741753937522283		False	False
Manes.11G164900	AT1G52340	ABA2	ABA DEFICIENT 2					0.28479150825263		False	False
Manes.14G122100	AT1G52340	ABA2	ABA DEFICIENT 2					0.395767080710429		False	False
Manes.04G051100	AT3G43600	AO3	aldehyde oxidase 3					0.123114781584091	0.244867778636008	True	True
Manes.04G055244	AT3G43600	AO3	aldehyde oxidase 3					-0.0765694374378242	0.825052129088474	True	True
Manes.11G105300	AT3G43600	AO3	aldehyde oxidase 3					-0.270089092991211		False	False
Manes.03G078900	AT1G78570	RHM1	rhamnose biosynthesis 1					0.159377438773019	0.211408263842649	True	True
Manes.15G098900	AT1G78570	RHM1	rhamnose biosynthesis 1	0.655672507398326	0.0016971212403512			0.179107531682981	0.283470217712629	True	True
Manes.16G134400	AT1G78570	RHM1	rhamnose biosynthesis 1							False	False
Manes.01G097900	AT5G15490	UGD3	UDP-glucose dehydrogenase 3					-0.0881681043804347	0.769648335511579	True	True
Manes.05G108750	AT3G29360	UGD2	UDP-glucose dehydrogenase 2					-0.0291123377945512	0.888037933139689	True	True
Manes.06G086900	AT3G29360	UGD2	UDP-glucose dehydrogenase 2					0.329749802758648	0.835229499466799	False	False
Manes.14G084200	AT3G29360	UGD2	UDP-glucose dehydrogenase 2					-0.824626401605953	0.597587476917073	False	False
Manes.01G047800	AT4G10960	UGE5	UDP-D-glucose/UDP-D-galactose 4-epimerase 5					-0.536867129178979	0.277850407781347	False	True
Manes.01G065100	AT1G12780	UGE1	UDP-D-glucose/UDP-D-galactose 4-epimerase 1					-0.0262124154801146	0.885087746612069	True	True
Manes.02G009300	AT4G10960	UGE5	UDP-D-glucose/UDP-D-galactose 4-epimerase 5					-0.144660618906938	0.495584364619751	True	True
Manes.02G025300	AT1G12780	UGE1	UDP-D-glucose/UDP-D-galactose 4-epimerase 1					-0.393344503296887	0.738560100341943	False	False
Manes.01G076500	AT1G12240	VI2	vacuolar invertase 2					-0.371237458688217	0.570000700499151	True	True
Manes.02G035900	AT1G12240	VI2	vacuolar invertase 2	-0.573758795243402	0.0081650308535076			0.123623877068708	0.877987608520931	True	True
Manes.06G135500	AT1G62660	VI1	VACUOLAR INVERTASE 1					2.00983699123104		False	False
