## Supplementary material - Table S2 for "Carbon usage in yellow-fleshed *Manihot esculenta* storage roots shifts from starch biosynthesis to cell wall and raffinose biosynthesis via the *myo*-inositol pathway"

### Sheet: CheckList
Supplemental Table A. Metabolite Reporting Checklist:
Level	Aspect	Information	Fill in
general aspect	Type of metabolome analysis	targeted metabolite analysis	TRUE
		non-targeted metabolite class scale profiling	FALSE
		non-targeted metabolome scale profiling	FALSE
		non-targeted finger printing of mass features	FALSE
	Type of quantification	absolute or quantification	absolute quantification
	Type of reference samples	chemically defined	standard reference compounds aquired in chemical companies
		biologically defined	-
	Type of replication	analytical (same analytical sample preparation)	1
		technological (same biological preparation)	1
		biological (same experimental condition)	2 plots (each containing 9 individual plants)
		full experiment	3
	Type of technology	reference publication	Rosado‐Souza et al., 2019; Lisec et al., 2006
	Sample preparation	method of sample preparation	chemical derivatized
		method of chromatography/separation	Rosado‐Souza et al., 2019; Lisec et al., 2006
		method of ionization	70 eV EI
		method of detection	electron multipliers
metabolite/mass feature	Metabolite	metabolite name	see overview table
		metabolite sum formula	see overview table
		metabolite structure and public source of metabolite identifier	Metabolites were identified in comparison to standards and database entries of authentic standards (Kopka et al., 2005; Schauer et al., 2005; Hummel et al., 2007).
	Identification	identification process	manually supervized with Xcalibur 4.5 (Thermo Fisher)
		by authentic mass isotopomer added to one or all biological sample(s)	FALSE
		by authentic reference compound within a co-processed reference mixture	FALSE
		by authentic reference compound previously mapped to the analytical system	TRUE
		reference library	Metabolites were identified in comparison to standards and database entries of authentic standards (Kopka et al., 2005; Schauer et al., 2005; Hummel et al., 2007).
		type of mass spectrum
		by match of molecular mass (single mass fragment)	1 unique mass fragment was required for the quantification of metabolite pool sizes
		by match of fragments	YES
		by match of fragmentation pattern	YES
		by match of mass spectrum to reference library	Mass spectral matching thresholds were: Match > 650 (best match = 1000) and RI-deviation < 1.0%
		type of retention index
		by match of retention time (index) to reference library	fatty acid methylesters (FAMEs)
	Quantification	type of quantification	absolute quantification by external standard curve, normalized by internal standard and sample fresh weight
	Validity testing	Recovery testing (chemical analog)	not performed
		Recovery testing (internally added mass isotopomer)	not performed
		Recovery testing (mixture of most divergent samples from the experiment)	not performed
		Test for linear range	not performed
		Limit of quantification (LOQ)	not performed
		Limit of detection (LOD)	not performed

### Sheet: 2020-2021
Supplemental Table B. Metabolite annotation and documentation for GC-MS data.
Experiment title: PYT 52 field trail 2020-2021
Organism/Plant species: cassava (Manihot esculenta)
Organ/tissue: tuberous root
Analytical tool: GC-MS
Peak no.- number referenced back to the main text
Ret . Time- Retention time
Putative Name- putative identification of the metabolite
Found m/z- mass detected in the experiment
Identification level (A; B; C)- (A) standard or NMR; (B(i)) confident match based on MS/MS and (B(ii)) confident match using in-silico MS/MS approaches and (B(iii)) partial match based on MS/MS and (C(i)) confident match based on MSn and (C(ii)) confident match using in-silico MSn approaches and (C(iii)) partial match based on MSn; (D) MS only
International identifier (*optional): identifier from database such such as: HMDB, KEGG, PubChem, KNApSAcK, ect.
Peak no.	Ret. Time	Putative metabolite name	ES(+) Found m/z	Identification level (A-D)
M1	8.45	2_oxoglutarate	198	A
M2	3.28	Alanine	116	A
M3	9.79	Arginine	157	A
M4	8.87	Asparagine	116	A
M5	7.36	Aspartate	232	A
M6	5.57	Benzoic acid	179	A
M7	6.32	Beta_alanine	248	A
M8	9.57	Citrate	273	A
M9	9.35	Fructose	307	A
M10	12.42	Fructose6P	315	A
M11	8.51	Fucose	117	A
M12	5.95	Fumarate	245	A
M13	7.28	GABA	174	A
M14	15.24	Galactinol	204	A
M15	9.53	Glucose	160	A
M16	8.19	Glutamate	246	A
M17	9.65	Glutamine	156	A
M18	5.51	Glycerate	292	A
M19	4.64	Glycerol	205	A
M20	9.26	Glycerol_3_P	299	A
M21	5.19	Glycine	174	A
M22	3.24	Glycolate	177	A
M23	10.95	Histidine	154	A
M24	5.09	Isoleucine	158	A
M25	3.03	Lactic acid	219	A
M26	4.86	Leucine	158	A
M27	11.36	Linamarin	204	A
M28	9.93	Lysine	156	A
M29	7.09	Malate	233	A
M30	14.1	Maltose	204	A
M31	7.64	Methionine	176	A
M32	10.57	myo_Inositol	305	A
M33	6.2	Nicotinic acid	180	A
M34	9.2	Ornithine	142	A
M35	8.56	Phenylalanine	218	A
M36	5.32	Phosphate	299	A
M38	5.41	Proline	142	A
M37	7.22	Proline,4-hydroxy-,trans	230	A
M39	9.34	Quinic acid	345	A
M40	16.77	Raffinose	361	A
M41	5.72	Serine	204	A
M42	9.44	Shikimate	204	A
M43	5.85	Succinate	247	A
M44	13.62	Sucrose	361	A
M45	7.38	Threonate	292	A
M46	5.89	Threonine	219	A
M47	17.39	Tocopherol,alpha	237	A
M48	12.8	Tryptophan	202	A
M49	10.64	Tyrosine	218	A
M50	5.44	Urea	189	A
M51	4.31	Valine	144	A
M52	8.04	Xylose	160	A
